# Hibernation-Driven Immune Suppression in Thirteen-Lined Ground Squirrels

**DOI:** 10.64898/2026.09.14.750722

**Authors:** Miaoyun Zhao, Jackson Chen, Rachel Burrett, Weilong Yang, Subhra Mandal, Saroj Chandra Lohani, Chi Zhang, Jayamanna Wickramasinghe, Matthew T. Andrews, Qingsheng Li

## Abstract

Torpor in mammals imposes extreme energetic constraints, yet how it reshapes the immune system remains poorly understood. Here we characterized splenic immune remodeling during torpor relative to the pre-hibernation active state in a natural hibernator, the 13-lined ground squirrel, using single-cell RNA sequencing, immunohistochemical staining, and quantitative image analysis. The torpid spleen showed a significantly reduced white-pulp area fraction with a preferential reduction of B cell- and T cell-rich adaptive niches and relative preservation of innate myeloid populations. Among splenic immune cells, the relative frequency of B cells was significantly lower and that of macrophages significantly higher in torpid animals. Across five immune cell types examined (B cells, T cells, macrophages, dendritic cells, and neutrophils), torpid animals exhibited more than 2-fold higher *Cirbp* expression (nominal *P* < 0.05); *Txnip* was also higher and *Hk2* lower, with adjusted *P* < 0.05 in B and T cells, suggesting reduced glycolysis in these cells. In B and T cells, canonical pathway analysis predicted inhibition of mitogen-activated protein kinase, mTOR, and chemokine signaling, together with activation of capped intron-containing pre-mRNA processing. In myeloid cells, predicted pathway changes differed by cell type, including inhibition of the RHO GTPase cycle in macrophages and of inflammasome signaling in dendritic cells, and activation of interleukin-1 family signaling in neutrophils. These findings identify selective splenic immune remodeling associated with torpor, characterized by a reduced white-pulp area fraction and altered immune cell composition, accompanied by shared changes in *Cirbp*, *Txnip*, and *Hk2* expression and cell-type-specific transcriptional responses.
