## Supplementary material for "Hibernation-Driven Immune Suppression in Thirteen-Lined Ground Squirrels": GS Supplementary Table 1 11.23.2026 F.xlsx

### Sheet: Sheet1
Gene		Filter	B_cells	T_cells	NK_cells	Macrophages	NKT	Monocytes	Stem_cells	ILC	DC	Neutrophils	Eosinophils
	Total DEGs	FDR < 0.05, |FC| > 2	1340	1163	964	222	913	701	2	921	5	78	1
	Upregulated DEGs	FDR < 0.05, |FC| > 2	610	501	583	69	438	275	1	536	1	43	1
	Downregulated DEGs	FDR < 0.05, |FC| > 2	730	662	381	153	475	426	1	385	4	35	0
Fold change for genes meeting DEG criteria															Within Cell Type												Within Cell Type												Within Cell Type
			FC HeatMap with above cutoff (D2,D3,D4)												P-value												Fold Change												P-adjust
			Torpor vs. active												Torpor vs. active												Torpor vs. active												Torpor vs. active
Gene	EnsemblID	Type	B_cells	T_cells	NK_cells	Macrophages	NKT	Monocytes	Stem_cells	ILC	DC	Neutrophils	Eosinophils		B_cells	T_cells	NK_cells	Macrophages	NKT	Monocytes	Stem_cells	ILC	DC	Neutrophils	Eosinophils		B_cells	T_cells	NK_cells	Macrophages	NKT	Monocytes	Stem_cells	ILC	DC	Neutrophils	Eosinophils		B_cells	T_cells	NK_cells	Macrophages	NKT	Monocytes	Stem_cells	ILC	DC	Neutrophils	Eosinophils
Txnip	ENSSTOG00000013904	protein_coding	6.38233	4.86093	2.87202	0	3.24655	0	0	3.00252	0	0			5.35027e-23	1.14918e-21	1.21104e-09	2.16261e-05	3.87473e-09	0.0434373	0.762978	7.89148e-10	0.243653	0.0845351	0.298794		6.38233	4.86093	2.87202	1.7383	3.24655	1.4342	1.2988	3.00252	1.5652	1.97971	1.97236		3.4546e-20	1.64831e-18	2.28984e-07	0.00398904	2.61185e-07	0.147905	0.999943	1.00402e-07	0.88074	0.515133	0.999913
Hes1	ENSSTOG00000026531	protein_coding	5.85164	12.6742	22.4584	0	29.114	2.80421	0	28.3949	0	6.87566			2.64134e-13	2.39197e-29	5.71518e-08	0.194569	1.04925e-35	0.000562808	0.845435	6.90429e-08	0.860284	0.0173371	0.182012		5.85164	12.6742	22.4584	1.34508	29.114	2.80421	1.54744	28.3949	-1.08556	6.87566	3.57563		1.93302e-11	6.17558e-26	5.31739e-06	0.552934	1.14579e-31	0.00677509	0.999943	4.09603e-06	0.989799	0.264728	0.999913
Btg2	ENSSTOG00000024859	protein_coding	0	2.84392	3.08632	0	2.99999	2.71582	0	3.62603	0	2.73309			0.0024639	3.12299e-08	3.30961e-05	0.986288	3.9554e-07	0.106478	0.575247	1.60581e-06	0.423696	0.0403424	0.0440978		1.93327	2.84392	3.08632	-1.00879	2.99999	2.71582	-1.73508	3.62603	-1.37587	2.73309	3.7021		0.0106402	9.03917e-07	0.000779088	0.996027	1.43498e-05	0.268418	0.999943	5.48783e-05	0.917601	0.380248	0.999913
Dusp1	ENSSTOG00000023698	protein_coding	0	0	0	0	0	0	0	0	0	0			0.00356894	0.251446	0.223976	0.676002	0.120395	0.573503	0.95302	0.0269802	0.927022	0.776959	0.447402		1.98236	1.25019	1.42519	-1.25235	1.34904	1.11253	1.18573	1.60013	1.10583	-1.20049	3.5664		0.0144392	0.42386	0.436989	0.87163	0.279821	0.757973	0.999943	0.105523	NA	0.950056	0.999913
Hspa8	ENSSTOG00000003756	protein_coding	0	0	0	0	0	0	0	0	0	0			0.00899365	0.243267	0.753422	0.302654	0.954824	0.036774	0.365472	0.751369	0.868884	0.872548	0.639987		-1.36674	-1.1229	1.04016	-1.33384	1.00642	-1.36496	1.85489	1.0399	-1.06319	1.05833	-1.35063		0.0308297	0.414292	0.876749	0.653905	0.976555	0.132441	0.999943	0.869909	0.990311	0.977236	0.999913
Cdkn1b	ENSSTOG00000028384	protein_coding	0	0	0	0	0	0	-2.77318	0	0	0			0.0631502	1.33427e-07	0.0014989	0.629213	0.00651757	0.00387733	0.229487	0.000124531	0.860144	0.95012	0.506454		1.19131	1.67736	1.43759	1.08736	1.31211	-1.35617	-2.77318	1.75188	1.04831	-1.03189	-1.68331		0.143653	3.20748e-06	0.0137278	0.848261	0.0334926	0.027356	0.999943	0.00181385	0.989799	0.994089	0.999913
Egr1	ENSSTOG00000028129	protein_coding	0	0	2.62723	0	0	2.63218	0	2.56698	0	3.27679			0.0750767	0.0105092	1.34101e-13	0.835019	7.34328e-06	0.133851	0.806108	3.67328e-10	0.533889	0.0140025	0.447769		1.44018	1.48919	2.62723	1.11774	1.96491	2.63218	1.72702	2.56698	1.50511	3.27679	1.98789		0.164549	0.0379583	8.73371e-11	0.942779	0.000155104	0.311494	0.999943	5.46336e-08	0.93753	0.239994	0.999913
Ldlr	ENSSTOG00000007999	protein_coding	0	0	3.07082	40.6238	3.44878	3.7586	3.17083	2.83793	0	0			0.243089	0.0207331	3.61371e-06	7.75058e-20	1.28618e-09	2.47284e-09	0.175866	6.18042e-07	0.615372	0.585551	0.837133		1.39604	1.63252	3.07082	40.6238	3.44878	3.7586	3.17083	2.83793	1.53836	1.33422	1.18143		0.39991	0.0649777	0.000138443	7.86296e-16	9.89094e-08	2.93622e-07	0.999943	2.52966e-05	0.950199	0.906474	0.999913
Atf3	ENSSTOG00000007121	protein_coding	0	0	0	0	0	0	2.98016	0	-3.5132	5.88619			0.751477	0.797121	0.922472	0.281456	0.804051	0.465195	0.637845	0.727026	0.0234492	0.0270082	0.169844		-1.14053	-1.06308	1.02548	-1.6885	1.08078	1.20765	2.98016	1.10228	-3.5132	5.88619	4.084		0.846659	0.882734	0.964968	0.638764	0.895029	0.672508	0.999943	0.854183	0.716401	0.32169	0.999913
Sqle	ENSSTOG00000008446	protein_coding	0	0	0	5.33482	2.46245	3.24923	3.8411	2.05435	0	0			0.862729	0.00245155	0.000206292	4.22605e-12	5.16486e-05	5.67565e-11	0.222954	0.00059592	0.265533	0.644423	0.90616		-1.02779	1.75529	1.95018	5.33482	2.46245	3.24923	3.8411	2.05435	1.51845	1.41554	-1.16272		0.919372	0.0118307	0.00308464	2.14366e-08	0.000747023	1.07827e-08	0.999943	0.0060737	0.887708	0.916748	0.999913
Fos	ENSSTOG00000003005	protein_coding	0	0	0	0	0	0	-8.97205	0	0	2.22799			0.95114	0.944037	0.58975	0.275553	0.596654	0.678749	0.0330498	0.0943737	NA	0.0147982	0.00792813		1.02453	1.01661	1.19402	-1.84426	1.13322	-1.21486	-8.97205	1.578	-4.41112	2.22799	5.66209		0.972624	0.969419	0.771182	0.635347	0.761868	0.827964	0.999943	0.249217	NA	0.247099	0.999913
Jun	ENSSTOG00000028549	protein_coding	-2.6827	-2.62939	0	0	-2.38131	-2.05263	-2.60762	0	0	-2.27343			7.38634e-07	1.06195e-07	0.000316789	0.250788	3.08306e-06	0.0168829	0.267292	0.032307	0.419769	0.0113463	0.37466		-2.6827	-2.62939	-1.96744	-1.84332	-2.38131	-2.05263	-2.60762	-1.46507	-1.53585	-2.27343	-1.77634		1.03694e-05	2.61615e-06	0.00425397	0.612038	7.75738e-05	0.0782652	0.999943	0.119832	0.917601	0.22477	0.999913
Hk2	ENSSTOG00000002437	protein_coding	-2.69868	0	0	-2.69242	0	-3.63269	0	0	-4.08132	-7.04944			4.70641e-10	0.000893792	0.94016	0.0146025	0.0958558	0.000318332	0.908038	0.939338	0.00309661	7.08057e-05	0.955389		-2.69868	-1.69951	1.02693	-2.69242	-1.55001	-3.63269	-1.14863	-1.03207	-4.08132	-7.04944	-1.06644		1.67267e-08	0.00517397	0.973553	0.170937	0.238547	0.00444663	0.999943	0.96977	0.380716	0.0129459	0.999913
Slx4ip	ENSSTOG00000000837	protein_coding	-3.78633	-4.37216	-4.6623	-3.44007	-4.76353	-3.53606	-2.25552	-3.90919	-3.33568	-3.7192	0		6.94234e-55	1.8873e-38	5.19306e-19	0.000135992	5.92898e-22	4.15542e-09	0.412572	1.211e-15	0.00801209	0.00487393	0.177122		-3.78633	-4.37216	-4.6623	-3.44007	-4.76353	-3.53606	-2.25552	-3.90919	-3.33568	-3.7192	-3.68059		8.58629e-51	2.43632e-34	1.21756e-15	0.0128938	2.15815e-18	4.38586e-07	0.999943	1.42091e-12	0.556137	0.145612	0.999913
Ints4	ENSSTOG00000023096	protein_coding	-4.20693	-3.23899	-3.18656	-3.76405	-3.79396	-3.77583	-2.65083	-4.13425	-2.51676	-2.98004			3.56058e-26	2.4192e-20	9.58314e-09	1.92018e-06	1.52731e-08	8.11634e-10	0.434649	4.54303e-14	0.0228553	0.154814	0.248625		-4.20693	-3.23899	-3.18656	-3.76405	-3.79396	-3.77583	-2.65083	-4.13425	-2.51676	-2.98004	-4.24167		7.33953e-23	2.83904e-17	1.17316e-06	0.000811677	8.50928e-07	1.11589e-07	0.999943	2.81314e-11	0.716401	0.626562	0.999913
Skap2	ENSSTOG00000021247	protein_coding	-5.04945	-5.65182	0	0	-6.67865	-2.88272	-2.79028	-4.45358	0	-4.23343			2.10681e-19	2.32664e-17	0.0395493	0.00101482	2.67733e-18	2.82395e-17	0.142016	8.17968e-10	0.415896	3.71766e-06	0.0368045		-5.04945	-5.65182	-1.86043	-1.61336	-6.67865	-2.88272	-2.79028	-4.45358	-1.24717	-4.23343	-3.25115		6.85712e-17	1.22922e-14	0.141826	0.044186	2.24896e-15	2.6825e-14	0.999943	1.0283e-07	0.917222	0.00171229	0.999913
Tlr3	ENSSTOG00000026155	protein_coding	-6.3384	-5.72094	-3.23005	0	-4.11126	0	0	-3.80072	0	0			4.14865e-11	1.67345e-06	0.054587	0.622762	0.0112928	0.556366	0.99661	0.014208	0.877382	0.286074	0.778127		-6.3384	-5.72094	-3.23005	1.68919	-4.11126	-1.73036	-1.01236	-3.80072	1.10897	-13.1114	-2.03255		1.99652e-09	2.80918e-05	0.176142	0.8455	0.0506791	NA	0.999943	0.0669429	0.990846	NA	0.999913
Cirbp	ENSSTOG00000027646	protein_coding	2.43476	2.6019	2.40829	2.13519	2.6078	2.41332	5.66648	2.39551	3.50634	2.66068			3.34777e-15	4.88204e-11	2.57873e-08	7.21498e-07	2.4511e-11	3.7974e-16	0.0254986	4.81458e-08	4.95723e-06	0.0185523	0.111786		2.43476	2.6019	2.40829	2.13519	2.6078	2.41332	5.66648	2.39551	3.50634	2.66068	3.05032		3.63204e-13	3.42512e-09	2.70165e-06	0.000457475	2.974e-09	2.83422e-13	0.999943	3.04443e-06	0.0130755	0.270551	0.999913
Cdkn1a	ENSSTOG00000021551	protein_coding	0	9.28576	5.62684	-2.13449	6.48474	3.35365	0	8.18298	0	3.62491			0.525903	6.43545e-35	3.01437e-12	0.014884	6.22913e-26	1.47203e-05	0.650723	2.75475e-15	0.588226	0.000662943	0.12554		1.28481	9.28576	5.62684	-2.13449	6.48474	3.35365	1.81175	8.18298	1.30664	3.62491	3.27228		0.67333	4.15376e-31	1.17792e-09	0.172767	3.4011e-22	0.000410529	0.999943	2.64456e-12	0.942347	0.0482116	0.999913
Syk	ENSSTOG00000005790	protein_coding	0	0	2.20279	0	-2.2093	-2.11843	0	-2.15891	0	-5.05781			0.181621	0.660745	0.112557	0.450715	0.286987	3.35423e-12	0.666011	0.450136	0.361541	7.97594e-07	0.523027		-1.214	1.27735	2.20279	-1.16334	-2.2093	-2.11843	-1.41694	-2.15891	-1.40818	-5.05781	-1.85482		0.324233	0.789847	0.28452	0.754524	0.490055	8.98676e-10	0.999943	0.658645	0.90485	0.000676926	0.999913
Kif11	ENSSTOG00000006209	protein_coding	0	0	0	-2.29833	0	0	-6.6792	0	2.68895	-37.6327			0.2126	0.288695	0.785969	0.177176	0.265268	0.982174	0.303167	0.721137	0.165871	0.000309805	0.863727		1.35257	-1.34761	-1.08918	-2.29833	-1.4725	-1.0091	-6.6792	1.21137	2.68895	-37.6327	-1.54134		0.362831	0.463585	0.893003	0.531791	0.465337	0.991878	0.999943	0.850802	0.874384	0.0286275	0.999913
Ccnb2	ENSSTOG00000001275	protein_coding	0	0	0	-3.24741	0	-2.92974	0	0	3.22699	-32.6983			0.00139957	0.00214447	0.591168	0.0346058	0.0501778	1.89602e-05	0.7397	0.812882	0.0710383	1.76619e-07	0.685124		-1.80373	-1.67351	1.19648	-3.24741	-1.93788	-2.92974	-1.44656	-1.09063	3.22699	-32.6983	-2.69761		0.00669887	0.0106065	0.771916	0.25719	0.150492	0.000499906	0.999943	0.905599	0.797403	0.000321817	0.999913
Cdcp1	ENSSTOG00000005907	protein_coding	0	0	0	0	0	-3.38919	0	0	-7.61108	0			0.324812	0.708897	0.918	0.426505	0.702438	0.305628	0.867666	0.740275	2.54785e-05	0.305821	0.4042		1.85594	-1.12668	1.06177	-3.53884	-1.19068	-3.38919	-1.38605	1.16586	-7.61108	-11.7069	-4.45593		0.488838	0.823866	0.963241	NA	0.832044	0.521986	0.999943	0.862266	0.0403223	NA	0.999913
Kif18a	ENSSTOG00000013884	protein_coding	-2.03306	-2.49853	0	-3.11502	-2.0712	-2.20409	-7.46841	0	0	-18.8134			4.51281e-05	1.40452e-06	0.0435129	0.00924711	0.00485441	0.0338261	0.0920045	0.0233487	0.174814	0.000934875	0.607772		-2.03306	-2.49853	-1.74691	-3.11502	-2.0712	-2.20409	-7.46841	-1.71705	-2.65932	-18.8134	-2.67639		0.000367926	2.43811e-05	0.15141	0.138013	0.0270322	0.125157	0.999943	0.0948605	NA	0.0598802	0.999913
Tk1	ENSSTOG00000023812	protein_coding	2.00151	-3.76212	0	0	0	0	0	0	0	0			0.00606353	0.0015325	0.921623	0.677282	0.411294	0.26794	0.674807	0.244106	0.541798	0.135848	0.944839		2.00151	-3.76212	-1.05942	1.34335	-1.77569	1.71134	1.71332	-2.74268	1.65851	-8.16243	1.1912		0.0222864	0.00809783	0.964772	0.872179	0.608911	0.482875	0.999943	NA	0.938532	NA	0.999913
Arhgap22	ENSSTOG00000019819	protein_coding	0	0	0	-7.54077	0	0	0	0	-9.33017	0			0.917024	0.454995	0.60545	1.0377e-05	0.449199	0.421382	0.986062	0.875357	8.55102e-06	0.793698	0.7945		-1.04021	-1.45075	-1.62856	-7.54077	-1.79567	-1.5722	-1.05167	1.20951	-9.33017	1.40162	-1.92778		0.95125	0.629397	NA	0.00224843	NA	0.63435	0.999943	NA	0.0169161	NA	0.999913
Nudt9	ENSSTOG00000015105	protein_coding	-3.40712	-3.66962	-3.51124	-3.13014	-3.38181	-3.51206	0	-3.77368	-4.98475	0			3.49968e-24	2.0342e-17	3.83528e-11	3.68846e-06	7.31794e-10	6.47438e-13	0.819587	5.98403e-13	3.95004e-06	0.41867	0.351938		-3.40712	-3.66962	-3.51124	-3.13014	-3.38181	-3.51206	-1.42245	-3.77368	-4.98475	-1.91423	-3.76312		3.93491e-21	1.19361e-14	1.0705e-08	0.00127748	6.00841e-08	2.33279e-10	0.999943	2.37477e-10	0.0130755	NA	0.999913
Hipk2	ENSSTOG00000005957	protein_coding	-2.45321	0	0	-2.91603	-2.22531	-2.45639	-2.48738	-2.18651	-2.56725	0			6.72896e-06	2.49166e-06	0.000731616	6.73757e-06	3.42543e-10	4.7075e-06	0.335329	0.000151912	1.84603e-06	0.394834	0.114761		-2.45321	-1.84448	-1.96144	-2.91603	-2.22531	-2.45639	-2.48738	-2.18651	-2.56725	-1.38453	-3.62492		7.19307e-05	3.91777e-05	0.00783264	0.00179875	3.06604e-08	0.000164285	0.999943	0.00211078	0.0130755	0.818932	0.999913
Il1rap	ENSSTOG00000005216	protein_coding	0	0	0	0	0	2.55348	-2.36108	0	-2.11183	6.20685			0.753393	0.0292976	0.918918	0.388738	0.59452	0.00310873	0.485998	0.166604	0.126038	1.70567e-05	0.321107		1.15967	1.6227	1.03891	-1.39142	-1.1286	2.55348	-2.36108	-1.81589	-2.11183	6.20685	2.28731		0.847673	0.0852768	0.963505	0.715803	0.75985	0.0234704	0.999943	0.361633	0.85036	0.00533097	0.999913
Nfkbia	ENSSTOG00000007587	protein_coding	2.44593	2.69927	2.52465	0	2.51565	3.94179	0	2.32998	0	8.98291			7.83598e-08	2.0619e-05	8.96647e-06	0.527387	0.000107985	0.00395685	0.648422	2.94781e-06	0.170164	1.73616e-05	1.59152e-05		2.44593	2.69927	2.52465	-1.18466	2.51565	3.94179	-1.60324	2.32998	-1.89829	8.98291	23.2297		1.46619e-06	0.000230251	0.000279972	0.796063	0.00137379	0.0278044	0.999943	8.91944e-05	0.874384	0.00533097	0.108621
CXCL8	ENSSTOG00000003271	protein_coding	-2.15312	0	29.4916	0	0	15.8279	0	0	0	10.7643			0.457492	0.191943	0.0402847	0.437148	0.356243	0.000570415	0.944217	0.160961	0.217143	1.67069e-06	NA		-2.15312	5.68108	29.4916	3.69283	5.81028	15.8279	1.22569	9.99637	5.8399	10.7643	54.0864		0.615064	NA	0.143762	NA	NA	0.00684302	0.999943	NA	NA	0.000923388	NA
